# Comprehensive characterisation of IAA inactivation pathways reveals the impact of glycosylation on auxin metabolism and plant development

**DOI:** 10.64898/2026.01.19.700167

**Authors:** Rubén Casanova-Sáez, Aleš Pěnčík, Federica Brunoni, Anita Ament, Pavel Hladík, Asta Žukauskaitė, Jan Šimura, Ute Voß, Ondřej Novák, Malcolm Bennett, Karin Ljung, Eduardo Mateo-Bonmatí

**Affiliations:** Umeå Plant Science Centre, Department of Forest Genetics and Plant Physiology, Swedish University of Agricultural Sciences, SE-901 83 Umeå, Sweden; Laboratory of Growth Regulators, Faculty of Science, Palacký University, Šlechtitelů 27, Olomouc CZ-77900, Czech Republic; Laboratory of Growth Regulators, Institute of Experimental Botany, The Czech Academy of Sciences, Šlechtitelů 27, Olomouc CZ-77900, Czech Republic; Department of Chemical Biology, Faculty of Science, Palacký University, Šlechtitelů 27, CZ-77900 Olomouc, Czech Republic; Division of Plant and Crop Sciences, School of Biosciences, University of Nottingham, Sutton Bonington Campus, Loughborough, LE12 5RD, UK; Centro de Biotecnología y Genómica de Plantas (CBGP), Universidad Politécnica de Madrid (UPM), Instituto Nacional de Investigación y Tecnología Agraria y Alimentaria (INIA)/CSIC, Pozuelo de Alarcón, Madrid 28223, Spain

**Keywords:** Arabidopsis, IAA metabolism, DAO1, GH3, UGTs, FLC, RNA-seq

## Abstract

Together with biosynthesis and transport, inactivation regulates the concentration of indole-3-acetic acid (IAA), a key auxinic compound with a myriad of functions in plant development. Main inactive IAA metabolites are categorised into oxidised forms and ester- or amide-linked conjugates. DIOXYGENASE FOR AUXIN OXIDATION1 (DAO1) and DAO2, 2-oxoglutarate and iron-dependent dioxygenases, contribute to IAA oxidative inactivation in collaboration with group II GRETCHEN HAGEN3 (GH3) IAA-amido synthetases, while a group of UDP-glycosyltransferases (UGTs) conjugate IAA to sugars. To study the IAA inactivation routes, we generated combinatorial mutants between all group II *GH3*s (*gh3oct*) and *DAO1* or *DAO2*, as well as between the *DAOs* and main *UGT*s. *In vivo* [^13^C_6_]IAA feeding experiments traced the metabolic fate of the exogenously applied IAA, supporting the main IAA inactivation pathway, in which DAO acts downstream of GH3s. They also indicated that UGT-mediated IAA glycosylation is more important than previously assumed for modulating IAA levels and plant development. Our metabolic and transcriptomic data further revealed that *gh3oct* may still produce some *GH3* activity, explaining previous reported phenotypic inconsistencies. Our data additionally suggest that other not yet identified metabolic activities might play a role in IAA overproducing plants, and that the premature downregulation of flowering time integrators like *FLOWERING LOCUS C* (*FLC*) likely underlies the early flowering of *gh3oct* and *gh3oct dao1* plants.
