## Supplementary material for "Comprehensive characterisation of IAA inactivation pathways reveals the impact of glycosylation on auxin metabolism and plant development": Dataset 2

### Sheet: FlorID list
AGI Code	Short Name
AT4G24540	AGL24
AT2G13540	ABH1, CBP80
AT1G18450	ARP4
AT3G33520	ARP6, SUF3, ESD1
AT5G48300	ADG1, APS1
AT5G13790	AGL15
AT3G57230	AGL16
AT2G22630	AGL17
AT3G57390	AGL18
AT4G22950	AGL19
AT2G45650	AGL6
AT1G79430	APL, WDY, FE
AT1G69120	AP1
AT4G36920	AP2
AT1G51450	ASH2R, TRO
AT3G01090	AKIN10, SNRK1.1
AT2G27550	ATC
AT1G04870	ATPRMT10
AT5G42400	ATXR7, SDG25
AT2G37630	AS1
AT2G45430	AHL22
AT1G66650	AT-STUbl4
AT1G54440	RRP6L1
AT5G35910	RRP6L2
AT5G60410	SIZ1
AT4G38960	BBX19
AT5G14170	BAF60, CHC1
AT3G23060	AtBMI1C
AT2G46020	BRM, CHR2
AT3G18550	BRC1, TCP18
AT5G62040	BFT
AT4G23100	CAD2, RML1, GSH1
AT1G50700	CPK33
AT2G17290	CPK6
AT5G44200	CBP20
AT3G60250	CKB3
AT2G44680	CKB4
AT2G46830	CCA1
AT1G71800	CSTF64
AT1G17760	CSTF77
AT4G38680	CSP2, GRP2
AT5G15840	CO
AT5G57660	COL5
AT3G07650	COL9
AT2G32950	COP1
AT4G08920	CRY1
AT1G04400	CRY2
AT4G34530	CIB1
AT5G48560	CIB2
AT1G10120	CIB4
AT1G26260	CIB5
AT1G26830	CUL3A
AT5G46210	CUL4
AT2G23380	CLF, SDG1
AT5G64960	CDKC;2
AT5G62430	CDF1
AT5G39660	CDF2
AT3G47500	CDF3
AT2G34140	CDF4
AT1G69570	CDF5
AT3G19140	DNF
AT4G10180	DET1, FUS2
AT1G01040	DCL1
AT3G43920	DCL3
AT5G20320	DCL4
AT3G44110	ATJ3
AT4G22140	EBS
AT2G25930	ELF3
AT2G40080	ELF4
AT5G04240	ELF6
AT1G79730	ELF7
AT2G06210	ELF8, VIP6
AT1G77300	EFS, SDG8
AT2G03500	EFM
AT4G15880	ESD4
AT2G39810	ESD6, HOS1
AT1G08260	ESD7, TIL1, ABO4
AT5G11530	EMF1
AT5G51230	EMF2, CYR1
AT5G23150	HUA2
AT4G16280	FCA
AT4G35900	FD
AT2G17770	FDP, BZIP27
AT3G20740	FIE1, FIS3
AT2G21070	FIO1
AT1G68050	FKF1, ADO3
AT2G30120	FLX
AT1G35460	FBH1
AT4G09180	FBH2
AT1G51140	FBH3, AKS1, BHLH122
AT2G42280	FBH4, AKS3
AT5G10140	FLC, AGL25, FLF
AT3G10390	FLD, RSI1
AT3G04610	FLK
AT1G77080	FLM, MAF1, AGL27
AT1G65480	FT
AT5G24860	FPF1
AT4G25530	FWA, HDG6
AT5G61920	FLX4, FLL4
AT2G43410	FPA
AT4G00650	FRI
AT5G16320	FRL1, SUF8
AT1G31814	FRL2
AT2G33835	FES1
AT5G60910	FUL, AGL8
AT5G06850	FTIP1
AT2G19520	FVE, MSI4
AT5G13480	FY
AT3G05120	GID1A
AT3G63010	GID1B
AT5G27320	GID1C
AT4G02780	GA1
AT1G79460	GA2, ATKS1
AT3G02885	GASA5
AT1G14920	GAI, RGA2
AT1G78440	GA2ox1
AT1G30040	GA2ox2
AT2G34555	GA2ox3
AT1G47990	GA2ox4
AT1G02400	GA2ox6
AT1G50960	GA2ox7
AT4G21200	GA2ox8
AT4G25420	GA20ox1
AT5G51810	GA20ox2
AT5G07200	GA20OX3
AT1G15550	GA3OX1
AT1G80340	GA3OX2
AT1G22770	GI
AT5G63960	GIS5, EMB2780
AT2G21660	GRP7, CCR2
AT2G20570	GLK1, GPRI1
AT5G44190	GLK2
AT4G29130	HXK1, GIN2
AT5G64610	HAM1
AT5G09740	HAM2, HAG5, HAC11
AT5G61060	HDA5
AT5G63110	HDA6, RTS1
AT3G44680	HDA9
AT3G54560	HTA11
AT2G38810	HTA8
AT1G52740	HTA9
AT2G44950	HUB1
AT1G55250	HUB2
AT5G40490	HLP1
AT4G32980	ATH1
AT4G40060	HB16, ATHB16
AT5G45600	YAF9A, TAF14B, GAS41
AT2G31650	ATX1, SDG27
AT2G48160	HULK2
AT3G63070	HULK3
AT3G49660	WDR5A
AT5G44160	IDD8, NUC
AT3G26744	ICE1, SCRM
AT3G57300	INO80
AT4G20400	JMJ14, PKDM7B, JMJ4
AT3G20810	JMJ30
AT3G45880	JMJ32, JMJD5
AT2G34880	JMJ15, MEE27
AT1G01060	LHY
AT5G48890	LATE
AT5G61850	LFY
AT4G00830	LIF2
AT1G12910	LWD1, ATAN11
AT3G26640	LWD2
AT2G46260	LRB1
AT3G61600	LRB2, POB1
AT2G18915	LKP2
AT1G62830	LDL1
AT3G13682	LDL2
AT4G02560	LD
AT3G46640	LUX, PCL1
AT5G65050	MAF2, AGL31
AT5G65060	MAF3, AGL70
AT5G65070	MAF4, AGL69
AT5G65080	MAF5, AGL68
AT4G00450	MED12, CCT, CRP
AT1G55325	MED13, GCT, MAB2
AT4G04920	MED16, SFR6
AT2G22370	MED18
AT3G01460	MBD9
AT2G25095	MIR156A
AT4G30972	MIR156B
AT4G31877	MIR156C
AT5G10945	MIR156D
AT5G11977	MIR156E
AT5G26147	MIR156F
AT2G19425	MIR156G
AT5G55835	MIR156H
AT2G28056	MIR172A
AT5G04275	MIR172B
AT3G11435	MIR172C
AT4G24680	MOS1
AT4G37280	MRG1
AT1G02740	MRG2
AT5G58230	MSI1
AT3G28910	MYB30
AT5G18240	MYR1
AT3G04030	MYR2
AT5G64170	LNK1
AT3G54500	LNK2
AT4G03090	AtNDX
AT5G12840	NF-YA1, HAP2B
AT2G34720	NF-YA4
AT2G38880	NF-YB1, HAP3A
AT5G47640	NF-YB2, HAP3B
AT4G14540	NF-YB3, HAP3C
AT1G54830	NF-YC3
AT5G63470	NF-YC4
AT1G08970	NF-YC9, HAP5C
AT1G60220	OTS1, ULP1D
AT1G10570	OTS2
AT5G51820	PGM1
AT4G24620	PGI1
AT3G12810	PIE1
AT1G09570	PHYA
AT1G25540	PFT1, MED25
AT2G18790	PHYB
AT5G35840	PHYC
AT4G16250	PHYD
AT4G18130	PHYE
AT2G43010	PIF4
AT1G72390	PHL
AT3G59060	PIF5, PIL6
AT3G22590	PHP, CDC73
AT2G28830	PUB12
AT3G46510	PUB13
AT1G80070	PRP8, SUS2, EMB33
AT5G49020	PRMT4A
AT5G60100	PRR3
AT5G24470	PRR5
AT5G02810	PRR7
AT2G46790	PRR9
AT1G32230	RCD1
AT2G47700	RFI2
AT3G18990	VRN1
AT4G16845	VRN2
AT3G48430	REF6, JMJ12
AT2G01570	RGA1
AT5G23730	RUP2, EFO2
AT5G37260	RVE2, CIR1
AT1G66350	RGL1
AT3G03450	RGL2
AT5G17490	RGL3
AT1G06040	STO
AT1G75060	AFR1
AT1G19330	AFR2
AT3G54990	SMZ
AT2G39250	SNZ
AT5G59560	SRR1
AT5G37055	SEF, SWC6
AT1G76710	SDG26, ASHH1
AT2G44150	SDG7, ASSH3
AT4G31120	SKB1, PRMT5
AT4G39100	SHL1, SHL
AT2G22540	SVP
AT2G35510	SRO1
AT2G46340	SPA1
AT3G15354	SPA3
AT1G53090	SPA4
AT4G10710	SPT16
AT3G57920	SPL15
AT2G33810	SPL3
AT1G53160	SPL4
AT3G15270	SPL5
AT2G42200	SPL9
AT3G28730	SSRP1, HMG, NFD
AT2G23740	SUVR5
AT3G43190	SUS4
AT5G06170	SUC9
AT1G30970	SUF4
AT2G45660	SOC1, AGL20
AT2G28550	TOE1, RAP2.7
AT5G60120	TOE2
AT5G67180	TOE3
AT1G25560	TEM1, EDF1
AT1G68840	TEM2, RAV2
AT5G17690	TFL2, LHP1
AT5G03840	TFL1
AT3G22380	TIC
AT5G61380	TOC1
AT1G15750	TPL
AT1G78580	TPS1
AT1G05830	ATX2
AT4G20370	TSF
AT1G14400	UBC1
AT2G02760	UBC2
AT5G06600	UBP12
AT3G11910	UBP13
AT3G49600	UBP26
AT2G30140	UGT87A2
AT4G28190	ULT1
AT1G57820	VIM1, ORTH2
AT1G66050	VIM2
AT5G39550	VIM3, ORTH1
AT1G28520	VOZ1
AT2G42400	VOZ2
AT4G29830	VIP3, SKI8
AT5G61150	VIP4
AT1G61040	VIP5
AT5G57380	VIN3
AT3G24440	VIL1, VRN5
AT4G30200	VIL2, VEL1
AT2G18880	VIL3, VEL2
AT4G26440	WRKY34, MSP3
AT4G11880	XAL2, AGL14
AT5G57360	ZTL
