## Supplementary material for "Comprehensive characterisation of IAA inactivation pathways reveals the impact of glycosylation on auxin metabolism and plant development": Dataset 1

### Sheet: Data S1a
AAO1	At5g20960
AAO2	At3g43600
AAO3	At2g27150
AMI1	At1g08980
IAMH1	At4g37550
IAMH2	At4g37560
ASA1	At5g05730
ASB1	At1g25220
TAA1	At1g70560
TAR1	At1g23320
TAR2	At4g24670
TSA1	At3g54640
TSB1	At5g54810
TSB2	At4g27070
YUC1	At4g32540
YUC2	At4g13260
YUC3	At1g04610
YUC4	At5g11320
YUC5	At5g43890
YUC6	At5g25620
YUC7	At2g33230
YUC8	At4g28720
YUC9	At1g04180
YUC10	At1g48910
YUC11	At1g21430
CYP71A12	At2g30750
CYP71A13	At2g30770
CYP79B2	At4g39950
CYP79B3	At2g22330
NIT1	At3g44310
NIT2	At3g44300
NIT3	At3g44320
SUR1/RTY	At2g20610
SUR2	At4g31500
UGT74B1	At1g24100
PEN3	At1g59870
IAR3	At1g51760
IAR4	At1g24180
ILL1	At5g56650
ILL2	At5g56660
ILL5	At1g51780
ILR1	At3g02875
UGT76F1	At3g55710
UGT84B1	At2g23260
UGT74D1	At2g31750
UGT76E5	At3g46720
UGT75D1 | IAGLU	At4g15550
GH3.1	At2g14960
GH3.2 | YDK1	At4g37390
GH3.3	At2g23170
GH3.4	At1g59500
GH3.5 | WES1	At4g27260
GH3.6 | DFL1	At5g54510
GH3.7	At1g23160
GH3.8	At5g51470
GH3.9	At2g47750
GH3.10 | DFL2	At4g03400
GH3.11 | JAR1	At2g46370
GH3.12	At5g13320
GH3.13	At5g13350
GH3.15	At5g13370
GH3.17	At1g28130
GH3.18	At1g48670
GH3.19	At1g48660
GH3.20	At1g48690
DAO1	At1g14130
DAO2	At1g14120
AUX1	At2g38120
LAX1	At5g01240
LAX2	At2g21050
LAX3	At1g77690
PGP1	At2g36910
PGP19	At3g28860
PIN1	At1g73590
PIN2	At5g57090
PIN3	At1g70940
PIN4	At2g01420
PIN5	At5g16530
PIN6	At1g77110
PIN7	At1g23080
PIN8	At5g15100
IAA10	AT1G04100
SHY2	AT1G04240
AXR3	AT1G04250
IAA12	AT1G04550
IAA34	AT1G15050
IAA5	AT1G15580
IAA18	AT1G51950
IAA6	AT1G52830
IAA15	AT1G80390
IAA32	AT2G01200
IAA8	AT2G22670
IAA13	AT2G33310
IAA20	AT2G46990
IAA10	AT3G04730
IAA19	AT3G15540
PAP1	AT3G16500
IAA31	AT3G17600
IAA2	AT3G23030
IAA7	AT3G23050
IAA30	AT3G62100
IAA14	AT4G14550
IAA1	AT4G14560
IAA11	AT4G28640
PAP2	AT4G29080
IAA29	AT4G32280
IAA28	AT5G25890
IAA4	AT5G43700
IAA9	AT5G65670
ARF1	At1g59750
ARF2	At5g62000
ARF3	At2g33860
ARF4	At5g60450
ARF5	At1g19850
ARF6	At1g30330
ARF7	At5g20730
ARF8	At5g37020
ARF9	At4g23980
ARF10	At2g28350
ARF11	At2g46530
ARF12	At1g34310
ARF13	At1g34170
ARF14	At1g35540
ARF15	At1g35520
ARF16	At4g30080
ARF17	At1g77850
ARF18	At3g61830
ARF19	At1g19220
ARF21	At1g34410
ARF22	At1g34390
ARF23	At1g43950
TIR1	AT3G62980
AFB1	AT4G03190
AFB2	AT3G26810
AFB3	AT1G12820
AFB4	AT4G24390
AFB5	AT5G49980

### Sheet: Data S1b
Supplementary Dataset S1b. Lists of genes forming the clusters shown in Figure 6D.
CLUSTER 1			CLUSTER 2			CLUSTER 3			CLUSTER 4			CLUSTER 5			CLUSTER 6
Name	AGI code		Name	AGI code		Name	AGI code		Name	AGI code		Name	AGI code		Name	AGI code
AAO2	At3g43600		DFL1	At5g54510		GH3.2	At4g37390		PAP2	At4g29080		YUC8	At4g28720		CYP79B2	At4g39950
ARF7	At5g20730		GH3.17	At1g28130		GH3.3	At2g23170		ARF12	At1g34310		AXR3	At1g04250		SUR2	At4g31500
DFL2	At4g03400		ARF19	At1g19220		GH3.5	At4g27260		IAA19	At3g15540		NIT1	At3g44310		AFB2	At3g26810
PEN3	At1g59870		ARF2	At5g62000		ARF16	At4g30080		IAA30	At3g62100		NIT3	At3g44320		SUR1	At2g20610
GH3.9	At2g47750		ARF9	At4g23980		IAA14	At4g14550		IAA29	At4g32280		LAX2	At2g21050		DAO2	At1g14120
TSB1	At5g54810		ARF4	At5g60450		ARF3	At2g33860		IAA20	At2g46990		PIN1	At1g73590		IAA28	At5g25890
YUC6	At5g25620		IAMH1	At4g37550		UGT76E5	At3g46720		IAA32	At2g01200		IAA5	At1g15580		CYP79B3	At2g22330
YUC5	At5g43890		GH3.15	At5g13370		IAA9	At5g65670		IAA12	At1g04550		IAA6	At1g52830		ARF6	At1g30330
AAO1	At5g20960		DAO1	At1g14130		SHY2	At1g04240		IAA13	At2g33310		GH3.1	At2g14960		CYP71A13	At2g30770
IAA10	At1g04100		IAMH2	At4g37560		IAA2	At3g23030		IAA11	At4g28640		IAA31	At3g17600		PAP1	At3g16500
CYP71A12	At2g30750		ARF11	At2g46530		PIN3	At1g70940		IAA8	At2g22670		YUC3	At1g04610		UGT74B1	At1g24100
ILL1	At5g56650		PGP1	At2g36910		PIN7	At1g23080		IAA4	At5g43700		PIN4	At2g01420		UGT75D1	At4g15550
ARF8	At5g37020		PIN6	At1g77110		IAA34	At1g15050		AUX1	At2g38120		TSB2	At4g27070		AFB4	At4g24390
			AFB3	At1g12820		ASA1	At5g05730		LAX3	At1g77690		PIN2	At5g57090		ILL5	At1g51780
			AAO3	At2g27150		IAA18	At1g51950		IAA7	At3g23050		YUC7	At2g33230		PIN5	At5g16530
			YUC4	At5g11320		ARF10	At2g28350		IAA1	At4g14560		NIT2	At3g44300		YUC9	At1g04180
			ARF17	At1g77850		ASB1	At1g25220		TIR1	At3g62980		GH3.13	At5g13350		GH3.19	At1g48660
			ARF1	At1g59750		TAR2	At4g24670		AFB5	At5g49980		IAA15	At1g80390		GH3.7	At1g23160
			ARF18	At3g61830		UGT76F1	At3g55710		AMI1	At1g08980					GH3.20	At1g48690
			IAR4	At1g24180		IAR3	At1g51760		JAR1	At2g46370					LAX1	At5g01240
			ILL2	At5g56660		ARF5	At1g19850		PGP19	At3g28860					UGT84B1	At2g23260
			ILR1	At3g02875		TSA1	At3g54640		TAA1	At1g70560
			GH3.12	At5g13320
			GH3.18	At1g48670
			YUC1	At4g32540
			PIN8	At5g15100
			YUC2	At4g13260

### Sheet: Data S1c
Supplementary Dataset S1c. Lists of genes forming the clusters shown in Figure 6D with indication of the presence of the auxin response cis element in their corresponding promoter according to AGRIS (https://agris-knowledgebase.org/). Percentages of genes in each cluster containing the cis element are shown below.
CLUSTER 1				CLUSTER 2				CLUSTER 3				CLUSTER 4				CLUSTER 5				CLUSTER 6
Name	AGI code	ARF regulatory element (TGTCTC)		Name	AGI code	ARF regulatory element (TGTCTC)		Name	AGI code	ARF regulatory element (TGTCTC)		Name	AGI code	ARF regulatory element (TGTCTC)		Name	AGI code	ARF regulatory element (TGTCTC)		Name	AGI code	ARF regulatory element (TGTCTC)
AAO2	At3g43600			DFL1	At5g54510			GH3.2	At4g37390			PAP2	At4g29080			YUC8	At4g28720			CYP79B2	At4g39950
ARF7	At5g20730			GH3.17	At1g28130			GH3.3	At2g23170			ARF12	At1g34310			AXR3	At1g04250			SUR2	At4g31500
DFL2	At4g03400			ARF19	At1g19220			GH3.5	At4g27260			IAA19	At3g15540			NIT1	At3g44310			AFB2	At3g26810
PEN3	At1g59870			ARF2	At5g62000			ARF16	At4g30080			IAA30	At3g62100			NIT3	At3g44320			SUR1	At2g20610
GH3.9	At2g47750			ARF9	At4g23980			IAA14	At4g14550			IAA29	At4g32280			LAX2	At2g21050			DAO2	At1g14120
TSB1	At5g54810			ARF4	At5g60450			ARF3	At2g33860			IAA20	At2g46990			PIN1	At1g73590			IAA28	At5g25890
YUC6	At5g25620			IAMH1	At4g37550			UGT76E5	At3g46720			IAA32	At2g01200			IAA5	At1g15580			CYP79B3	At2g22330
YUC5	At5g43890			GH3.15	At5g13370			IAA9	At5g65670			IAA12	At1g04550			IAA6	At1g52830			ARF6	At1g30330
AAO1	At5g20960			DAO1	At1g14130			SHY2	At1g04240			IAA13	At2g33310			GH3.1	At2g14960			CYP71A13	At2g30770
IAA10	At1g04100	n.d.		IAMH2	At4g37560			IAA2	At3g23030			IAA11	At4g28640			IAA31	At3g17600			PAP1	At3g16500
CYP71A12	At2g30750			ARF11	At2g46530			PIN3	At1g70940			IAA8	At2g22670			YUC3	At1g04610			UGT74B1	At1g24100
ILL1	At5g56650			PGP1	At2g36910			PIN7	At1g23080			IAA4	At5g43700			PIN4	At2g01420			UGT75D1	At4g15550
ARF8	At5g37020			PIN6	At1g77110			IAA34	At1g15050			AUX1	At2g38120			TSB2	At4g27070			AFB4	At4g24390
				AFB3	At1g12820			ASA1	At5g05730			LAX3	At1g77690			PIN2	At5g57090			ILL5	At1g51780
				AAO3	At2g27150			IAA18	At1g51950			IAA7	At3g23050			YUC7	At2g33230			PIN5	At5g16530
Percentage of genes with ARF cis element				YUC4	At5g11320			ARF10	At2g28350			IAA1	At4g14560			NIT2	At3g44300			YUC9	At1g04180
CLUSTER 1	50			ARF17	At1g77850			ASB1	At1g25220			TIR1	At3g62980			GH3.13	At5g13350			GH3.19	At1g48660
CLUSTER 2	70.3704			ARF1	At1g59750			TAR2	At4g24670			AFB5	At5g49980			IAA15	At1g80390			GH3.7	At1g23160
CLUSTER 3	77.2727			ARF18	At3g61830			UGT76F1	At3g55710			AMI1	At1g08980							GH3.20	At1g48690
CLUSTER 4	77.2727			IAR4	At1g24180			IAR3	At1g51760			JAR1	At2g46370							LAX1	At5g01240
CLUSTER 5	55.5556			ILL2	At5g56660			ARF5	At1g19850			PGP19	At3g28860							UGT84B1	At2g23260
CLUSTER 6	33.3333			ILR1	At3g02875			TSA1	At3g54640			TAA1	At1g70560
				GH3.12	At5g13320
				GH3.18	At1g48670
				YUC1	At4g32540								present
				PIN8	At5g15100								absent
				YUC2	At4g13260
